# Dynamic protrusions mediate unique crawling motility in Asgard Archaea (Promethearchaeota)

**DOI:** 10.1101/2025.11.30.690169

**Authors:** Philipp Radler, Tobias Viehboeck, Zhen-Hao Luo, Nevena Maslać, Katharina Schmidt, Robert Hauschild, Masaru Nobu, Silvia Bulgheresi, Theresia E.B. Stradal, Klemens Rottner, Hiroyuki Imachi, Michael Sixt, Christa Schleper

## Abstract

Crawling motility is a hallmark of eukaryotic cells and requires a dynamic actin cytoskeleton, regulated adhesion, and spatially organized signalling pathways_1–3_. Asgard archaea (phylum Promethearchaeota) which are considered the closest known prokaryotic relatives of eukaryotes potentially encode these functions within their large set of ‘eukaryotic signature proteins’^4–9^. The few cultivated members show a complex cell morphology, consisting of a central cell body from which several protrusions extend, filled with an actin-based cytoskeleton^10,11^. Here, live cell microscopy of two organisms of the Loki- and Hodarchaea lineages^10,12^ showed that they dynamically and drastically change their cell shape on a minute time scale and grow and retract their extensive protrusions with a speed of 1.5 to 5.3 µm/min, respectively. After adhering to a glass surface, cells employ their protrusions to undergo active crawling motion. In the presence of selected actin inhibitors however, the observed dynamics were arrested, suggesting a central role of actin in these processes. The observed cellular plasticity and motility are unique features among prokaryotes and might have been crucial for the emergence of the first eukaryotic cells that are thought to have formed through the association of a member of the Promethearchaeota and an alphaproteobacterium, the ancestor of mitochondria.
