## Supplemental Table 1 for "Dynamic protrusions mediate unique crawling motility in Asgard Archaea (Promethearchaeota)"

### Sheet: SuppTab1_Inhibitors
								For S3E
Compound	Reference	Supplier	Molecular Weight [g/mol]	IC50 in L929 cell line [µg/mL]	amount [µg]	Dissolved in DMSO [µL]	Stock [µg/mL]	Culture [µL]	Compound [µL]	Final [µg/mL]	Final [µM]	DMSO [%]	Effect on L.ossiferum
19-OAc-Chaetoglobosin A	-	Cayman Chemicals	570.684	0.66	50	20	2500	199	1	12.5	21.9035	0.5	Strong
Aspochalasin D	-	Cayman Chemicals	401.545	0.66	50	20	2500	199	1	12.5	31.1298	0.5	Strong
Aspochalasin I	-	Cayman Chemicals	417.544	5.1	50	10	5000	199	1	25	59.8739	0.5	Mild
Aspochalasin M	-	Cayman Chemicals	401.545	18	50	10	5000	199	1	25	62.2595	0.5	Mild
Chaetoglobosin A	-	Cayman Chemicals	528.647	3.6	50	10	5000	199	1	25	47.2905	0.5	Strong
Chaetoglobosin F	-	AdipoGen Life Sciences	530.663	5.3	50	10	5000	199	1	25	47.1109	0.5	None
Cytochalasin B	-	Cayman Chemicals	479.615	0.6	60	24	2500	199	1	12.5	26.0626	0.5	None
Cytochalasin B1	10.1021/acs.jnatprod.4c00676	Prof. P. Klahn, University of Gothenburg	521.652	8.3	50	10	5000	199	1	25	47.9247	0.5	None
Cytochalasin C	-	Cayman Chemicals	507.625	n.d.but highly active	60	24	2500	199	1	12.5	24.6245	0.5	None
Cytochalasin D	-	MP Biomedicals	507.625	0.075	50	20	2500	199	1	12.5	24.6245	0.5	Mild
Cytochalasin E	10.3390/molecules30040957	Dr. F. Surup, MWIS HZI	495.57	0.084	30	12	2500	199	1	12.5	25.2235	0.5	Mild
Cytochalasin H	10.1016/j.fitote.2023.105434	Dr. Y. Marin-Felix, MWIS HZI	493.642	0.1	50	20	2500	199	1	12.5	25.322	0.5	Mild
Cytochalasin J	10.1016/j.fitote.2023.105434	Dr. Y. Marin-Felix, MWIS HZI	451.605	0.69	50	20	2500	199	1	12.5	27.6791	0.5	None
Cytochalasin K Steyn	10.3390/molecules30040957	Dr. F. Surup, MWIS HZI	495.57	7.2	36	7.2	5000	199	1	25	50.447	0.5	None
Epoxycytochalasin C	10.1080/00275514.2023.2188868	Prof. M. Stadler, MWIS HZI	523.624	0.23	55	22	2500	199	1	12.5	23.8721	0.5	None
Phomopchalasin A	10.1016/j.fitote.2023.105434	Dr. Y. Marin-Felix, MWIS HZI	451.605	inactive	300	60	5000	199	1	25	55.3581	0.5	None
Phomopchalasin D	10.1016/j.fitote.2023.105434	Dr. Y. Marin-Felix, MWIS HZI	493.642	inactive	100	20	5000	199	1	25	50.644	0.5	None
Phomopchalasin N	10.1016/j.fitote.2023.105434	Dr. Y. Marin-Felix, MWIS HZI	435.606		50	10	5000	199	1	25	57.3913	0.5	None
Pseudofuscochalasin A	10.3390/jof7020131	Prof. M. Stadler, MWIS HZI	463.572	n.d.but highly active	30	12	2500	199	1	12.5	26.9645	0.5	Mild
Pyrichalasin H	10.1002/chem.202002241	Prof. R. Cox, Leibniz University of Hannover	523.668	1.3	50	10	5000	199	1	25	47.7402	0.5	None
Swinholide A	-	Biomol (Cay19611-10)	1390	0.1	10	10	1000	199	1	5	3.59712	0.5	Strong
