## Supplemental Table 3 for "Dynamic protrusions mediate unique crawling motility in Asgard Archaea (Promethearchaeota)"

### Sheet: Protein Identifiers
Identifier	NCBI ID	Paper ID
GNAMCCOK_03343	UYP47028.1	Actin
GNAMCCOK_04136	UYP47817.1	B35_2DGel1
GNAMCCOK_02589	UYP46282.1	B35_2DGel2
GNAMCCOK_04218	UYP47899.1	B35_Gel1
GNAMCCOK_04647	UYP48324.1	B35_Gel2
GNAMCCOK_00673	UYP44381.1	B35_GelX
GNAMCCOK_02671	UYP46361.1	B35_Pro1
GNAMCCOK_02587	UYP46280.1	B35_Pro2
GNAMCCOK_01913	UYP45610.1	Bar1
GNAMCCOK_03871	UYP47554.1	Bar2
GNAMCCOK_04696	UYP48373.1	Arf
---	OLS18178.1	Odin_Profilin
---	KXH72031.1	Thor_1DGelX
---	KXH72277.1	Thor_2DGel
---	OLS25976.1	Heim_2DGel
---	KKK44901.1	Loki_2DGel
---	QEE15845.1	MKD1_2DGel
---	KXH73987.1	Thor_ProGel
---	PWI46803.1	Heim_ProGel
---	OLS17307.1	Odin_ProGel
GNAMCCOK_02850	UYP46535.1	MIPS
GNAMCCOK_03331	UYP47016.1	PI3K
GNAMCCOK_00722	UYP44430.1	MIPS
GNAMCCOK_03768	UYP47451.1	PIPS
GNAMCCOK_04292	UYP47972.1	PIPS
GNAMCCOK_01424	UYP45126.1	PIPS
